# A systematic review of delayed cerebral ischemia in experimental mouse models after subarachnoid hemorrhage

**DOI:** 10.1101/2023.12.28.573499

**Authors:** Cihat Karadag, Igor Fischer, Kimberley E. Wever, On Ying Chan, Rene Aquarius, Ronald H. M. A. Bartels, Jan F. Cornelius, Jasper H. van Lieshout, Hieronymus D. Boogaarts, Marcel A. Kamp

## Abstract

**Background:** The occurrence of delayed cerebral ischemia after aneurysmal subarachnoid hemorrhage is a main determinant for functional outcome. Despite two decades of animal studies investigating novel treatment strategies, the standard therapy for delayed cerebral ischemia has not changed. This translational gap raises the question to what extent experimental mouse models of subarachnoid hemorrhage can accurately mimic human delayed cerebral ischemia. The objective of this systematic review was to determine whether there are difference in the occurrence and timing of delayed cerebral ischemia between the various experimental mouse models of aneurysmal subarachnoid hemorrhage. Our aim was to identify which mouse model most closely mimics the human pathophysiology following aneurysmal subarachnoid hemorrhage.

**Methods:** This study was funded by ZonMw (project number 114024130). The review was preregistered at PROSPERO (protocol ID: CRD42020115578). A comprehensive search was performed in Medline via the PubMed interface and in EMBASE via the Ovid interface up to 2^nd^ November 2018The following exclusion criteria were used in both the title and abstract and full text phase: 1) not an original, full-length research paper, 2) no English language version available, 3) published before 1999, 4) not an animal study, 5) not a mouse study, 6) use of transgenic mice, 7) no subarachnoid hemorrhage induction, 8) no delayed cerebral ischemia measured, 9) reported an observation time less than six hours, 10) cross-over study, or any study design without a control group. Data was extracted by one reviewer. The SYRCLE risk of bias tool was used in duplo by two independent reviewers to assess risks of bias in the included studies, with discrepancies being resolved through discussion. A narrative synthesis of the evidence was performed.

**Results:** The literature search retrieved a total of 1461 papers, of which 71 publications met the inclusion criteria. Most studies were assessed at an unclear risk for most types of bias. Mice models were highly standardized: the C57Bl/6 strain was used in 53 studies (74.6%), only male animals were used in 55 studies (77.5%). To model a subarachnoid hemorrhage, perforation of the anterior cerebral artery / internal carotid artery with a suture was performed in 43 studies (60.6%), while direct injection of blood was performed in 24 studies (33.8%). The presence of delayed cerebral ischemia was established through neurological outcomes (44 studies, 62.0%), ex-vivo histology (39 studies, 54.9%) or in-vivo imaging (10 studies, 14.1%) assessment. Incidence of delayed cerebral ischemia was similarly high for all outcome measures (between 85-87%) and the timing of delayed cerebral ischemia occurrence was similar, despite differences in subarachnoid hemorrhage induction method.

**Conclusion:** Our results show that established perforation and injection-models for experimental subarachnoid hemorrhage are highly standardized. Yet, there is a high inconsistency in definitions of delayed cerebral ischemia in experimental mouse models. Although perforation model results in a higher rate of delayed cerebral ischemia, there is no effect on the time of occurrence after ictus. It is unclear to what extent the delayed cerebral ischemia demonstrated in these animal models is comparable to the clinical situation.
