## Supplement 1 - Search Strategy for "A systematic review of delayed cerebral ischemia in experimental mouse models after subarachnoid hemorrhage"

### Sheet: Tabelle1
Pubmed																No. Of Studies
Step 1	"Mice"[Mesh] OR Mouse[tiab] OR Mice[tiab]															1628055
Step 2	"Subarachnoid Hemorrhage"[Mesh:NoExp] OR SAH[tiab] OR SAHs[tiab] OR Subarachnoid Hemorrhage*[tiab] OR Subarachnoid Haemorrhage*[tiab]															29277
Step 3	Step 1 & Step 2															514
Step 4	"Vasospasm, Intracranial"[Mesh] OR Vasospasm*[tiab] OR Intracranial Vascular Spasm*[tiab] OR Intracranial Angiospasm*[tiab] OR Cerebrovascular Spasm*[tiab] OR Cerebral Angiospasm*[tiab] OR Cerebral Artery Spasm*[tiab] OR Delayed cerebral ischemia[tiab] OR DCI[tiab]															12976
Step 5	Step 1 & Step 4															224
Step 6	Step 3 & Step 5															623
Limits	Publication date from 1999/01/01															541
EMBASE																No. Of Studies
Step 1	exp mouse/ OR (Mouse OR Mice).ti,ab,kw.															1834909
Step 2	subarachnoid hemorrhage/ OR (SAH OR SAHs OR Subarachnoid Hemorrhage* OR Subarachnoid Haemorrhage* OR subarachnoidal haemorrhage* OR subarachnoidal hemorrhage*).ti,ab,kw.															35439
Step 3	Step 1 & Step 2															823
Step 4	Brain vasospasm/ OR (Vasospasm* OR Intracranial Vascular Spasm* OR Intracranial Angiospasm* OR Cerebrovascular Spasm* OR Cerebral Angiospasm* OR Cerebral Artery Spasm* OR Delayed cerebral ischemia OR DCI).ti,ab,kw.															19526
Step 5	Step 1 & Step 4															363
Step 6	Step 3 & Step 5															992
Limits	Publication date from 1999/01/01															913
